# Chromatin profiling identifies transcriptional readthrough as a conserved mechanism for piRNA cluster biogenesis in mosquitoes

**DOI:** 10.1101/2022.08.22.504762

**Authors:** Jieqiong Qu, Valerie Betting, Ruben van Iterson, Florence M. Kwaschik, Ronald P. van Rij

## Abstract

The piRNA pathway in mosquitoes differs substantially from other model organisms, with an expanded PIWI gene family and functions in antiviral defense. Here, we defined core piRNA clusters as small RNA source loci that showed ubiquitous expression in both somatic and germline tissues. These core piRNA clusters were enriched for non-retroviral endogenous viral elements (nrEVEs) in antisense orientation and depended on key biogenesis factors, Nxf1, Veneno, Tejas, Yb, and Shutdown. Combined transcriptome and chromatin state analyses identified transcriptional readthrough as a conserved mechanism for piRNA cluster biogenesis in *Aedes aegypti*, *Aedes albopictus*, *Culex quinquefasciatus*, and *Anopheles gambiae*. Comparative analyses between two *Aedes* mosquitoes suggested that piRNA clusters function as traps for nrEVEs, allowing adaptation to environmental challenges such as virus infection. Our systematic transcriptome and chromatin state analyses lay the foundation for studies of gene regulation, genome evolution and piRNA functions in these important vector species.

**Graphical abstract:** 

**Highlights:**

- Core piRNA clusters showed ubiquitous expression in both somatic and germline tissues in four vector mosquitoes.
- Chromatin profiling identifies transcriptional readthrough as a conserved mechanism for piRNA biogenesis.
- Biogenesis of cluster-derived piRNAs depends on key factors, Nxf1, Veneno, Tejas, Yb, and Shutdown.
- piRNA clusters function as traps for viral elements downstream of conserved set of genes in *Aedes* mosquitoes
