## Supplementary material for "Chromatin profiling identifies transcriptional readthrough as a conserved mechanism for piRNA cluster biogenesis in mosquitoes": Table S4

### Sheet: cDNA PCR
	Upstreamgene								primer details
core piRNA cluster of Ae. Aegypti	chr	start	end	upstream gene	size	strand	distance to TES	RT confirmation	F primer-sequence	R primer-sequence	product size
1	chr2	469090491	469132536	AAEL006523	.	+	2545	yes	CGAAGAATTCCAAGGGACAA	CTCACCAACCCCACAGTCTT	862 bp
2	chr3	105687202	105715089	AAEL000053	.	+	44913	yes	TGCACGAAATCCATTGAAAA	CGCCAAATGGAAGCTATGAT	1261 bp
3	chr2	461372408	461385794	AAEL003355	.	-	0	yes	GGATGAAGGATGCAAAGGAA	TCCGGTTTCGGATTAGTGAG	826 bp
4	chr1	210587991	210611891	AAEL000980	.	-	2995	yes	GCCCATTTTCTCAATGCCTA	CCAGTGCGACAAGAAGTTCA	391 bp
5	chr3	191236274	191300228	AAEL007171	.	+	0	yes	AGAGAAACCCGAGGAAAAGC	GTGTCCTGAATGCGAGTTGA	626 bp
6	chr3	106088899	106115307	AAEL027228	.	-	0	yes	CCTGAAGAAGGGATCCATCA	CCTAAACGGGTTGGAACTGA	1056 bp
7	chr3	314090916	314095200	AAEL010451	.	+	0	yes	AAATCTTTGGGACGGCTTTT	TGCAAAAGTTGGAGTTGCAG	678 bp
8	chr1	140821341	140952098	AAEL009515	.	+	0	yes	CGCAAAGTTGCATTCTTCAA	TACACGGGGGACTTAGAACG	408 bp
9	chr3	148259759	148308015	AAEL025845	.	+	0	yes	GCGATCGGTTGGTAAGTTGT	GCGTTCATCGGTTAGGTGTT	1022 bp
10	chr1	218651194	218652763	AAEL023582	.	+	0	yes	GGAAAACTCGATCCGAACAA	CGCGAGTGGTCACTCTGTAA	778 bp
11	chr3	313502720	313551580	AAEL010444	.	-	0	yes	AGGTATCCGCAGGATGTCTG	AGGGATAACGGGATTTCCAC	1311 bp
12	chr3	275464569	275506423	AAEL013858	.	-	0	yes	TCGCAGTTCAGTGGTGAAAG	AAATGGCCGATAGTGTTTCG	594 bp
13	chr2	204897194	204970279	AAEL001359	.	-	0	genic	CATCAGCCACGCATCAATGA	ATTTTGCGTTCCGTTCCACA	2033 bp
14	chr1	298274425	298305500	AAEL005080	.	-	0	yes	ACGATCGAGGTCTGTTACGG	AGTCAAACCAATGGCCTACG	698 bp
15	chr1	91689487	91782391	AAEL025729	.	+	2701	yes	TGATGCCACAAAACCACAGT	GAATCCTGCAAGGAATCCAA	956 bp
16	chr2	147473428	147499618	AAEL021611	.	+	414	yes	GCCGTTCCAGACAAAGTGAA	CACCGCTTCCACTAAACCAC	1221 bp
17	chr2	212329183	212382687	AAEL018290	.	-	0	yes	TGCGCAATCAAACAAGTAGC	CGGTTTCAAAAGTTGCGATT	875 bp
18	chr3	214515431	214566008	AAEL000187	.	-	0	yes	CGTGAGAGGCGTGTGTTCTA	TCAATCCTGGATCAGCAACA	257 bp
19	chr1	212918648	212993075	AAEL012437	.	+	0	yes	AACTGCGAAACGTACCATCC	TACAAACCAGAGCAGCATCG	1181 bp
20	chr3	105687202	105715089	AAEL000053	.	+	0	see above
21	chr3	383248379	383327800	AAEL005473	.	-	0	genic
22	chr2	33873227	33912537	AAEL004586	.	-	0	yes	CCTTCATGGTGTTTCGGAGT	GAGGAATGGCAAATCGTGTT	565 bp
23	chr3	108059246	108171735	AAEL024736	.	+	0	genic	CGGTGCGAACCTATGAAGTG	TGTTCGGGCACTCAGAATCT	1840 bp

### Sheet: RNAi of upstream genes
category	geneName	T7-IVT-F primer-sequence	T7-IVT-R primer-sequence		geneName	RT-qPCR-F primer-sequence	RT-qPCR-R primer-sequence
upstream gene	AAEL010451	TAATACGACTCACTATAGGGAGACGTCGTTGAAGCTGAATGAA	TAATACGACTCACTATAGGGAGAGCGAAGACATTTTGCTGACA		AAEL010451	GCTTCAAATTAGCGAGCGGA	GGAGTGTCTGAGTTCCTGCT
upstream gene	AAEL010451	TAATACGACTCACTATAGGGAGATTGAAAACGAGCATCGACAG	TAATACGACTCACTATAGGGAGAGCAACTAATCGCGCTTTTTC		AAEL023582	GAGGAAGATTCGGAGGAACC	GTTCGTCCTTGCAGTCATCA
upstream gene	AAEL023582	TAATACGACTCACTATAGGGAGAATGGGGAGGAACAGTCACAG	TAATACGACTCACTATAGGGAGATTGTTCGGATCGAGTTTTCC

### Sheet: RNAi of piwi5 cofactors
Gene symbol	geneName	T7-IVT-F primer-sequence	T7-IVT-R primer-sequence		geneName	RT-qPCR-F primer-sequence	RT-qPCR-R primer-sequence
Tejas	AAEL022773	TAATACGACTCACTATAGGGAGAATGGGCGAGAATGCCAAC	TAATACGACTCACTATAGGGAGACTTCACATACGCCAACGAC		Tejas	ATCCCCTCAAAAGTCGTCC	CTTCGGAACGATATCAGGAGC
Shutdown	AAEL011632	TAATACGACTCACTATAGGGAGAGGTTCGGTGCTGAAAGAAGC	TAATACGACTCACTATAGGGAGACATCAGCATCCCCAGGATCC		Shutdown	AAGACAAAGTGGCCGATACG	TTCTTCACATGGCACCCTTC
Vreteno	AAEL020359	TAATACGACTCACTATAGGGAGATGCTGATCGTCAAAGTCACC	TAATACGACTCACTATAGGGAGATCATCACGTCAAGGTTTTGG		Vreteno	GGAGCAAGAAAGGAGGATTCC	TCCTTGTTGCTTTCCTTGTCC
Yb	AAEL001939	TAATACGACTCACTATAGGGAGACGATTGCGAAGGAAGAAG	TAATACGACTCACTATAGGGAGAGCATTCCATCCGTTCCGT		Yb	GATACCATTTGGGTGGACAC	TGGCAATTTTCCACCATCTG

### Sheet: RNAi screen
category	geneName	geneAnnotation	T7-IVT-F primer-sequence	T7-IVT-R primer-sequence		geneName	RT-qPCR-F primer-sequence	RT-qPCR-R primer-sequence
mRNA 3-end processing	AAEL000118	Cpsf100	TAATACGACTCACTATAGGGAGAATTCGATCGGATCATTCAGC	TAATACGACTCACTATAGGGAGACTTGTCGCTCATCCACTCAA		AAEL000118	GGCAATGGGCGTAAGATAGA	ATCGACCGGTTGTGTTTCTC
mRNA 3-end processing	AAEL000832	Cpsf160	TAATACGACTCACTATAGGGAGACACAAGTTTTGGCCTGTCCG	TAATACGACTCACTATAGGGAGATGACACGTCCTTGTAGACGC		AAEL000832	CGCTTCCAAGAAGACTACCG	GAATACGTTCAACGGCTGGT
mRNA 3-end processing	AAEL001371	Cpsf5	TAATACGACTCACTATAGGGAGACGACGGTCATTGATCTTCCT	TAATACGACTCACTATAGGGAGAACGCCGTTTCAAATACAACC		AAEL001371	GGCTACCCAGTCCGTAAACA	GTCATGGATTGGTTCCCTTG
mRNA 3-end processing	AAEL002437	Sym	TAATACGACTCACTATAGGGAGAACGAAGACGTCAAGAAGCGT	TAATACGACTCACTATAGGGAGAAGTCTGCCAGTTCTTCGAGC		AAEL002437	CCCTTCATACCATGGACACC	TTCTGCCAAGCAAAGTGATG
mRNA 3-end processing	AAEL005103	CG9018	TAATACGACTCACTATAGGGAGAAGCAAGAAGAAAGGTCCCGA	TAATACGACTCACTATAGGGAGATCTTCTCCTCAACAACCGCT		AAEL005103	GAAAGGCGGAAGATGGACAC	ATGGGTCTCAACTGTTCCGT
mRNA 3-end processing	AAEL005356	hrg	TAATACGACTCACTATAGGGAGAACTCCACCTTCAACGTGTCC	TAATACGACTCACTATAGGGAGAGTCGTTCCGTTTGGTTCTGT		AAEL005356	CCGGGTGTGTTCAGCGAATG	GCGTCTACGATTGCCCGAAAA
mRNA 3-end processing	AAEL005719	su(f)	TAATACGACTCACTATAGGGAGATCAGAGCTCGAAACAGCTCA	TAATACGACTCACTATAGGGAGATTCAGGACTTCCACCGAATC		AAEL005719	TTCGAACGTGTGCTCTCCTC	CTTCCACCGAAAGCTGAGGT
mRNA 3-end processing	AAEL006036	Ssu72	TAATACGACTCACTATAGGGAGAATTCACGCTCTCGCCTAAAA	TAATACGACTCACTATAGGGAGATTGCCAACCAACAAAAACAA		AAEL006036	GTCAAACGTCAAACGCCGAA	ATTTGGCCGACGAAATGTCC
mRNA 3-end processing	AAEL006249	wisp	TAATACGACTCACTATAGGGAGACGGTCATTTCGCCATCACAT	TAATACGACTCACTATAGGGAGATGTAATGCGGAGGAGTGGTT		AAEL006249	TGCCGGTAATATTGCGCTGT	GCCTGCTTCTGGTCGATCTT
mRNA 3-end processing	AAEL007904	Cpsf73	TAATACGACTCACTATAGGGAGAAAGTCGGTTCACCAGTTTGG	TAATACGACTCACTATAGGGAGAGATGCCTTTCAGGTTGGAAA		AAEL007904	TCAAGGTCAGCAACATCAGC	CACATGTCCGGCATTGTAAG
mRNA 3-end processing	AAEL008100	Fip1	TAATACGACTCACTATAGGGAGAAAAGCAAGGACGCGTAAAAA	TAATACGACTCACTATAGGGAGACTTCGAGGACGTTTCGTAGC		AAEL008100	CTACGAAACGTCCTCGAAGC	CCTCGCCATGAAAATCATCT
mRNA 3-end processing	AAEL009887	Wdr33	TAATACGACTCACTATAGGGAGACATACCGCCAATCAACGAGG	TAATACGACTCACTATAGGGAGAACTTGATGTCTGGTGGAGGG		AAEL009887	GCAAGGACAACAACAGCAGA	GGCCCGAATTGAAATTTGCG
mRNA 3-end processing	AAEL011663	Pcf11	TAATACGACTCACTATAGGGAGACGAGTGCTACAAAGCCATCA	TAATACGACTCACTATAGGGAGAAGACCACCGTATTCCACGAG		AAEL011663	TGCACGCGAGTTTACATTGC	ACTATGGCGCTTCAGTCACA
mRNA 3-end processing	AAEL013869	CstF64	TAATACGACTCACTATAGGGAGAGGCCGTCACTTTTCTCCATA	TAATACGACTCACTATAGGGAGATGAACGCATATCCTGATCCA		AAEL013869	CCGCAGATCGACAATCCGTA	TTGGTCACTATTTCCGGGGC
mRNA 3-end processing	AAEL016986	Clp	TAATACGACTCACTATAGGGAGACTTGGTATGACCGGGGCTTT	TAATACGACTCACTATAGGGAGACAAGCTTTGTGTCCCGGTTC		AAEL016986	CCAATCCGAATCCAGAAGAA	GAAAGCCAAGTGTCCTTTCG
mRNA 3-end processing	AAEL009302	cbc	TAATACGACTCACTATAGGGAGATTGGCTCCGAATCTGAAGGT	TAATACGACTCACTATAGGGAGACTCTCCTCGTGCTGCAAATC		AAEL009302	GGCAAACAGTTCGTCAAGGT	CGATCTTTCCTTCGGCTGTG
Nuclear-Cytoplasmic Transport	AAEL000435	thoc7	TAATACGACTCACTATAGGGAGATGGCCAAGAAAATCCGCAAA	TAATACGACTCACTATAGGGAGACTCGGCGATTCGTTTTCAGT		AAEL000435	ACCGCCGTTTGAATGATCTG	GAGCAATCGATCGTGGATGG
Nuclear-Cytoplasmic Transport	AAEL000782	Nup62	TAATACGACTCACTATAGGGAGACCCAGCACTCCGAACTAGA	TAATACGACTCACTATAGGGAGACTGGGGTCCGAGTACTTGTT		AAEL000782	AACAAGTACTCGGACCCCAG	GCTAATCTCCTCCAGCCGAT
Nuclear-Cytoplasmic Transport	AAEL001007	Nxf1	TAATACGACTCACTATAGGGAGAGTGTCTTCAAGGAGCGCAAA	TAATACGACTCACTATAGGGAGATGGTATCCGGTTCTGCTTGT		AAEL001007	GCAAATTCTACGACGGTCCC	GCTTCACATCGGTCACCTTC
Nuclear-Cytoplasmic Transport	AAEL001029	Nup58	TAATACGACTCACTATAGGGAGACGTTATCTTCTGCGCGACAA	TAATACGACTCACTATAGGGAGAGAATCCCGTGCCTGACATTC		AAEL001029	ACCTCGGTCACTCCTTTAGC	GCAAATCCCGTTGAAGTGGT
Nuclear-Cytoplasmic Transport	AAEL001216	Hel25E/UAP56	TAATACGACTCACTATAGGGAGATTTCGTCAAGTCAGTGCAGC	TAATACGACTCACTATAGGGAGAAACCGATCCTGGACTTCGTT		AAEL001216	GTGATGATGTTCTCCGCCAC	GTGGAGCGTCAGTTTGGTTT
Nuclear-Cytoplasmic Transport	AAEL001706	Nxt1	TAATACGACTCACTATAGGGAGAAGATGGCCCGGCTCTATATG	TAATACGACTCACTATAGGGAGACAATCGCTGGCAATCTTCCA		AAEL001706	CAGCAATCGACCCAGAACTG	ATATAGAGCCGGGCCATCTG
Nuclear-Cytoplasmic Transport	AAEL001716	tho2	TAATACGACTCACTATAGGGAGATTCCCTATGTTCACCGCCTT	TAATACGACTCACTATAGGGAGAGCTATTCTCCTTGCTGACGC		AAEL001716	GCAACTCCGACGTGAAGATC	TTCCTTCGTACTGCTGCTGA
Nuclear-Cytoplasmic Transport	AAEL002563	Hpr1	TAATACGACTCACTATAGGGAGATGTCCGATTCGAATTTCCGC	TAATACGACTCACTATAGGGAGATCCTTCGTTCTTCCAGCTGT		AAEL002563	CTGCTCAAAACGGAACAGCT	TTCTTCCAGTCCTTGCCGAT
Nuclear-Cytoplasmic Transport	AAEL003908	Nup107	TAATACGACTCACTATAGGGAGAGGGCATTTTACGGATCGGAC	TAATACGACTCACTATAGGGAGAGCTGCAGGTTCATAGTTCGG		AAEL003908	CCGAACTATGAACCTGCAGC	CCTTCGATGGCCTGCTTTAC
Nuclear-Cytoplasmic Transport	AAEL006050	nxf2	TAATACGACTCACTATAGGGAGATGATCCGATGCGAGATGTGA	TAATACGACTCACTATAGGGAGACTTTTCCGGTTCCAAGGCAA		AAEL006050	CCATGACGGGAAGTATCGGA	TCTCGATAGGCTACCGGGTA
Nuclear-Cytoplasmic Transport	AAEL006075	tex	TAATACGACTCACTATAGGGAGAGGGATAAGACTGTGCGCATC	TAATACGACTCACTATAGGGAGATGAGAACACCCGCAAACAAG		AAEL006075	GTCGCCACAAAATCTCACGT	CAGTTCCAACCAACCGAGTG
Nuclear-Cytoplasmic Transport	AAEL006547	thoc6	TAATACGACTCACTATAGGGAGAAACGGGGAAATCTGTGGCTA	TAATACGACTCACTATAGGGAGACCAGCCAATCTTCCGTGATG		AAEL006547	TGTCCGGATTCATCGACGAT	ACGTCCCCATTGAAGCTGTA
Nuclear-Cytoplasmic Transport	AAEL007066	Rae1	TAATACGACTCACTATAGGGAGACAACCAATCCGATGAAGGAT	TAATACGACTCACTATAGGGAGAGATGCGATGAAAACCTTGCT		AAEL007066	CAAGAAGAAAGCTCCGACCG	TCGGATTGATGGGGTTCACA
Nuclear-Cytoplasmic Transport	AAEL009871	xmas	TAATACGACTCACTATAGGGAGAAATGCCTGTATTCTGCTGCG	TAATACGACTCACTATAGGGAGAATTGTAGGCCCTTTCCAGCT		AAEL009871	ACAAGAGCAGGCCAGAGAAT	CCTTTCCGGCAGTTGAAACA
Nuclear-Cytoplasmic Transport	AAEL010355	Gle1	TAATACGACTCACTATAGGGAGATTGGCTCCGAATCTGAAGGT	TAATACGACTCACTATAGGGAGACTCTCCTCGTGCTGCAAATC		AAEL010355	GGCAAACAGTTCGTCAAGGT	CGATCTTTCCTTCGGCTGTG
Nuclear-Cytoplasmic Transport	AAEL011637	thoc5	TAATACGACTCACTATAGGGAGATCGAGGAACAAGAAGCCAGT	TAATACGACTCACTATAGGGAGATAGCACCGTTGAACCTCCTT		AAEL011637	TATGGAGAGGCGTGTGATCC	GCGACGGTTGTAACTTCCTC
Nuclear-Cytoplasmic Transport	AAEL011719	Nup43	TAATACGACTCACTATAGGGAGAAACAGCACCTTCATCTCGGA	TAATACGACTCACTATAGGGAGACGGTGCTGGACAGAATTACG		AAEL011719	AAGGACGAGGACAATCTGCA	GATAATCCGGTACAAGGCGC
Nuclear-Cytoplasmic Transport	AAEL014733	Nup214	TAATACGACTCACTATAGGGAGATGCAGAAACCTCCAAAGCAC	TAATACGACTCACTATAGGGAGAGAGTTGCTTCACTGGTTGCA		AAEL014733	TTTGCCCTTGAAACCGGATG	TGGGATGGTTTGCTCAGCTA
RNA helicase	AAEL001719	Rhau	TAATACGACTCACTATAGGGAGACCTCAACTCGACCAGAAAGC	TAATACGACTCACTATAGGGAGATAGCGGAGTTAGCGTTTCGT
RNA helicase	AAEL001769	CG10077	TAATACGACTCACTATAGGGAGACAGGACGGTTGATCGATTTT	TAATACGACTCACTATAGGGAGACGTAATCGCGATCCTTTTGT
RNA helicase	AAEL002083	CG10077	TAATACGACTCACTATAGGGAGAGCCCCAGTATGGAGTTTGAA	TAATACGACTCACTATAGGGAGATTCCTCGTTCAAGGAAATCG
RNA helicase	AAEL002351	CG10077	TAATACGACTCACTATAGGGAGAAGGAGGAGGAGGAACAAAGC	TAATACGACTCACTATAGGGAGAAATGGGACCATCTCCCCTAC
RNA helicase	AAEL004419	pea	TAATACGACTCACTATAGGGAGAGATTTGCTGATGGGTGTCCT	TAATACGACTCACTATAGGGAGACTGCAATGTTGGTGGAGATG
RNA helicase	AAEL004445	Hlc	TAATACGACTCACTATAGGGAGAAGTAATCTTGGCTCCCAGCA	TAATACGACTCACTATAGGGAGACTCGGCCAGAATGTGGTAGT
RNA helicase	AAEL004859	mle	TAATACGACTCACTATAGGGAGAGTGCGATTTGAGTCCGTTTT	TAATACGACTCACTATAGGGAGATTGTGCTCGTCAATCACCAT
RNA helicase	AAEL004911	Gem3	TAATACGACTCACTATAGGGAGATGAAGCCACAGACGATGAAG	TAATACGACTCACTATAGGGAGATCTGGGACGTTTCCATTTTC
RNA helicase	AAEL004978	vas	TAATACGACTCACTATAGGGAGAGAGGCGACAACGAAGG	TAATACGACTCACTATAGGGAGACAGGCCATTAAATCTCGC
RNA helicase	AAEL005744	pit	TAATACGACTCACTATAGGGAGAATCGGATAACACGCTGAAGG	TAATACGACTCACTATAGGGAGATCGCACTCGTCTATGACCAA
RNA helicase	AAEL006640	CG9630	TAATACGACTCACTATAGGGAGAAGTTCAAGCTTGCCCTCAAA	TAATACGACTCACTATAGGGAGACGTCGCTTCTTACGGATCTC
RNA helicase	AAEL008463	CG8611	TAATACGACTCACTATAGGGAGAAGAGCGGAAAGAACCCAAAT	TAATACGACTCACTATAGGGAGACCTTAACTTCCTGCGAGTGC
RNA helicase	AAEL008728	CG9143	TAATACGACTCACTATAGGGAGACAAACAGCTGCTGGAAATGA	TAATACGACTCACTATAGGGAGATGCTGCATGCTACCGAATAG
RNA helicase	AAEL008738	CG10077	TAATACGACTCACTATAGGGAGAGGTGACAAGCCCGATTTCTA	TAATACGACTCACTATAGGGAGACCGTTCTTCCTTGCTCATGT
RNA helicase	AAEL009067	tst	TAATACGACTCACTATAGGGAGACGATGGCTTTGAAAAGGAAG	TAATACGACTCACTATAGGGAGAAGTCGACGAAGCACTCGTTT
RNA helicase	AAEL009913	Dbp80	TAATACGACTCACTATAGGGAGACCAAAATGGCCAAGTTCTGT	TAATACGACTCACTATAGGGAGAGATGTTCGAAATGGCCTGAT
RNA helicase	AAEL010317	Rs1	TAATACGACTCACTATAGGGAGAAACCAAAAGAAGGGCGACTT	TAATACGACTCACTATAGGGAGAGTTGCAGCCTGGATAGGTGT
RNA helicase	AAEL010402	CG7878	TAATACGACTCACTATAGGGAGAGGGACGCTATTTTCGGTGTA	TAATACGACTCACTATAGGGAGACCTCGTCGCACTGTTTGTTA
RNA helicase	AAEL010732	pea	TAATACGACTCACTATAGGGAGAGGACATCCTGGACGATGAGT	TAATACGACTCACTATAGGGAGATTGAATGGGTAGACCGGAAG
RNA helicase	AAEL010787	CG10077	TAATACGACTCACTATAGGGAGACCTTTTCAGTCCAGCTTTCG	TAATACGACTCACTATAGGGAGACTTGGACTCCATGGTCCACT
RNA helicase	AAEL011744	abs	TAATACGACTCACTATAGGGAGAAAGTTCCCCAAAGCGATTCT	TAATACGACTCACTATAGGGAGAACGTCCAGCTTGAGCAGTTT
RNA helicase	AAEL012015	Dbp80	TAATACGACTCACTATAGGGAGAAAAACGGAGAGATCGCAGAA	TAATACGACTCACTATAGGGAGAACAGAACTTGGCCATTTTGG
RNA helicase	AAEL012962	CG5589	TAATACGACTCACTATAGGGAGAGAAGCGCGAGAGGTATCATC	TAATACGACTCACTATAGGGAGACGTGGTATTCTCGTCCACCT
RNA helicase	AAEL013359	eIF4A	TAATACGACTCACTATAGGGAGAATGAAATGTTGTCCCGTGGT	TAATACGACTCACTATAGGGAGAAGATCCGTGGTGATGAGGAC
RNA helicase	AAEL013400	CG5800	TAATACGACTCACTATAGGGAGACAAGACGGGAAGTGGAAAAA	TAATACGACTCACTATAGGGAGACGTGCCAAGTCTTTGACTGA
RNA helicase	AAEL013825	tst	TAATACGACTCACTATAGGGAGAGGCATTGGAATCCACCATAG	TAATACGACTCACTATAGGGAGATACTTTCCGGCAGTTTTTGG
RNA helicase	AAEL013985	CG6227	TAATACGACTCACTATAGGGAGATTGAATTTGCGAGCAGTTTG	TAATACGACTCACTATAGGGAGAATAATGCTGCCCAGTTCCTG
RNA helicase	AAEL014414	CG7483	TAATACGACTCACTATAGGGAGATAGTGAAGGGACGGGATGTC	TAATACGACTCACTATAGGGAGAACGTCATTTCCAGGATCTCG
RNA helicase	AAEL014904	Dbp45A	TAATACGACTCACTATAGGGAGAGCATCTTGGATGGACAGGAC	TAATACGACTCACTATAGGGAGATGTTCTCCCGCATAAACTCC
2nd set of dsRNA for Nxf1	AAEL001007	Nxf1	TAATACGACTCACTATAGGGAGAGGGCGGAGTGAAAATTACGG	TAATACGACTCACTATAGGGAGATGACTGCTGTATCCTCCACC

### Sheet: SL-RT and qPCR
Stem loop RT primer	primer sequence
Bantam-miRNA RT	GTCGTATCCAGTGCAGGGTCCGAGGTATTCGCACTGGATACGACATCAGC
AAEL010451-piRNA1_RT	GTCGTATCCAGTGCAGGGTCCGAGGTATTCGCACTGGATACGACGTGTTC
AAEL010451-piRNA2_RT	GTCGTATCCAGTGCAGGGTCCGAGGTATTCGCACTGGATACGACAGCAGA
AAEL010451-piRNA3_RT	GTCGTATCCAGTGCAGGGTCCGAGGTATTCGCACTGGATACGACAGGTCG
AAEL023582-piRNA1_RT	GTCGTATCCAGTGCAGGGTCCGAGGTATTCGCACTGGATACGACATGTTG
Stem loop RT qPCR primer	primer sequence
Bantam-miRNA_Fw	GCCCGCTGAGATCATTTTGAAAG
AAEL010451-piRNA1_Fw	GCCCGCTACAGACGATGATCTC
AAEL010451-piRNA2_Fw	GCCCGCTCTATTACCTAGAATCTC
AAEL010451-piRNA3_Fw	GCCCGCTGTGATATCGTCACAC
AAEL023582-piRNA1_Fw	GCCCGCTTCTGACAGGTAAATG
SL-qPCR Universal_Rev	GTGCAGGGTCCGAGGT
