## Supplementary material for "Chromatin profiling identifies transcriptional readthrough as a conserved mechanism for piRNA cluster biogenesis in mosquitoes": Table S8

### Sheet: nrEVEs in Ae. aegypti
core cluster ranking	upstream gene	type of cluster	No. of nrEVEs	details of nrEVEs
1	AAEL006523	readthrough	10	Xin13, Xin15, Xin16, Xin17, Fla10, Rha79, Rha80, Chu22, Fla11, Xin14
2	AAEL000053	readthrough	4	Chu24, Chu25, Rha86, Rha87
3	AAEL003355	readthrough	23	Xin9, Xin10, Xin11, Xin12, Rha74, Un28, Rha75, Rha76, Rha77, Chu19, Chu20, Rha78, Fla3, Fla4, Pha2, Fla5, Fla6, Fla7, Fla8, Fla9, Chu21, Rha73, Fla2
4	AAEL000980	readthrough	15	Rha18, Rha19, Rha20, Rha21, Rha22, Rha23, Rha25, Rha26, Rha27, Rha28, Rha29, Rha30, Rha31, Rha32, Rha24
5	AAEL007171	readthrough	7	Fla12, Fla13, Rha97, Fla14, Rha98, Rha99, Fla15
6	AAEL027228	readthrough	9	Xin18, Rha88, Rha89, Un33, Rha90, Rha91, Rha92, Rha93, Un32
7	AAEL010451	readthrough	7	Un39, Un40, Un41, Un42, Un43, Rha107, Rha108
8	AAEL009515	readthrough	4	Un7, Xin3, Xin4, Rha15
9	AAEL025845	readthrough	3	Xin21, Phe2, Rha95
10	AAEL023582	readthrough	1	Rha34
11	AAEL010444	readthrough	7	Rha105, Fla16, Fla17, Un36, Un37, Rha106, Un38
12	AAEL013858	readthrough	0
13	AAEL001359	genic	1	Phe1
14	AAEL005080	readthrough	13	Un9, Un10, Un11, Un12, Un13, Un14, Un15, Un16, Un17, Un18, Un19, Un20, Un21
15	AAEL025729	readthrough	11	Rha2, Rha3, Un1, Rha4, Un2, Un3, Un4, Un5, Fla1, Rha6, Rha5
16	AAEL021611	readthrough	0
17	AAEL018290	readthrough	3	Rha50, Pha1, Rha51
18	AAEL000187	readthrough	2	Un35, Xin22
19	AAEL012437	readthrough	4	Xin5, Xin6, Xin7, Xin8
20	AAEL000053	readthrough	1	Rha85
21	AAEL005473	genic	0
22	AAEL004586	readthrough	1	Chu4
23	AAEL024736	genic	0
24	AAEL015607	other	0
25	AAEL010221	other	0

### Sheet: nrEVEs in Ae.albopictus
core cluster ranking	GeneName	ortholog	type of cluster	No. of nrEVEs	details of nrEVEs
1	AALFPA_080505		others	3	Un4,Rhabdo2,Un5
2	AALFPA_074147		others	11	Un148,Rhabdo34,Phasma3,Phasma4,ChuLike70,ChuLike71,ChuLike72,ChuLike73,ChuLike74,ChuLike75,Un58
3	AALFPA_080466	AAEL023582	readthrough	1	Rhabdo67
4	AALFPA_050780	AAEL013258	readthrough	9	ChuLike57, Flavi16, ChuLike58, ChuLike59, Un48, Phasma1, Phasma2, Rhabdo31, Rhabdo32
5	AALFPA_050202	AAEL023582	readthrough	1	Xinmo4
6	.		others	0
7	AALFPA_040556	AAEL004125	readthrough	6	Flavi8, Flavi9, Flavi10, Flavi11, Rhabdo8, Phenui1
8	AALFPA_063098	AAEL010444	readthrough	2	ChuLike39, Flavi12
9	AALFPA_072475		others	4	Un6,Un7,Un8,Un9
10	AALFPA_041691		others	0
11	AALFPA_046971		genic	3	Rhabdo52,Phenui4,Rhabdo53
12	AALFPA_040958	AAEL009515	readthrough	2	Un20, Un141
13	AALFPA_043473	AAEL013842	readthrough	6	Un157, Un158, Un159, Xinmo3, Un160, Un161
14	AALFPA_050780		others	4	ChuLike55,Flavi14,Flavi15,ChuLike56
15	AALFPA_048291	AAEL005473	readthrough	4	Un77, ChuLike103, Xinmo2, Rhabdo45
16	.		others	1	Rhabdo49
17	AALFPA_058382	AAEL003355	readthrough	1	Un143
18	AALFPA_046971		genic	5	Flavi20,ChuLike127,Flavi21,Flavi22,Flavi23
19	AALFPA_051652	AAEL010451	readthrough	7	Rhabdo16, Rhabdo17, Flavi13, Rhabdo19, Un145, Virga2, Rhabdo18
20	AALFPA_079151		genic	4	Rhabdo57,ChuLike145,Phenui5,ChuLike146
21	AALFPA_057001		others	1	Un153
22	AALFPA_048035		genic	0
23	AALFPA_064451		others	0
24	AALFPA_041691		others	2	Flavi2,Un12
25	AALFPA_073547		others	1	Rhabdo54
26	AALFPA_073547	AAEL026010	readthrough	1	ChuLike128
27	AALFPA_071625		others	2	Un21,Rhabdo12
28	AALFPA_049262	AAEL021611	readthrough	0
29	AALFPA_041691		others	1	Rhabdo3
30	.		others	0
31	AALFPA_063174	AAEL026010	readthrough	0
32	AALFPA_064492		genic	0
33	AALFPA_068417		others	0
34	AALFPA_064451		others	0
35	AALFPA_061365	AAEL017385	readthrough	0
36	AALFPA_078876		genic	0
37	AALFPA_044914		genic	0
